# *Candida albicans* stimulates the formation of a multi-receptor complex that mediates epithelial cell invasion during oropharyngeal infection

**DOI:** 10.1101/2023.02.23.529756

**Authors:** Quynh T. Phan, Norma V. Solis, Max V. Cravener, Marc Swidergall, Jianfeng Lin, Manning Y. Huang, Hong Liu, Shakti Singh, Ashraf S. Ibrahim, Massimiliano Mazzone, Aaron P. Mitchell, Scott G. Filler

## Abstract

Fungal invasion of the oral epithelium is central to the pathogenesis of oropharyngeal candidiasis (OPC). *Candida albicans* invades the oral epithelium by receptor-induced endocytosis but this process is incompletely understood. We found that *C. albicans* infection of oral epithelial cells induces c-Met to form a multi-protein complex with E-cadherin and the epidermal growth factor receptor (EGFR). E-cadherin is necessary for *C. albicans* to activate both c-Met and EGFR and to induce the endocytosis of *C. albicans*. Proteomics analysis revealed that c-Met interacts with *C. albicans* Hyr1, Als3 and Ssa1. Both Hyr1 and Als3 were required for *C. albicans* stimulation of c-Met and EGFR in oral epithelial cells in vitro and for full virulence during OPC in mice. Treating mice with small molecule inhibitors of c-Met and EGFR ameliorated OPC, demonstrating the potential therapeutic efficacy of blocking these host receptors for *C. albicans*.

**Graphical abstract:** 

**Highlights:**

- c-Met is an oral epithelial cell receptor for *Candida albicans*
- *C. albicans* infection causes c-Met and the epidermal growth factor receptor (EGFR) to form a complex with E-cadherin, which is required for c-Met and EGFR function
- *C. albicans* Hyr1 and Als3 interact with c-Met and EGFR, inducing oral epithelial cell endocytosis and virulence during oropharyngeal candidiasis
- Dual blockade of c-Met and EGFR ameliorates oropharyngeal candidiasis
