## Supplementary material for "*Candida albicans* stimulates the formation of a multi-receptor complex that mediates epithelial cell invasion during oropharyngeal infection": Table S1

### Sheet: far western data
Gene Identifier	Gene Name	Putative function	Molecular Mass	Wild-type	als3Δ/Δ ssa1Δ/Δ
19.1321	EFT2	Elongation factor 2	92 kDa	28	23
19.3575	CDC19	Pyruvate kinase	55 kDa	21	24
19.1738	UGP1	Uridinephosphoglucose pyrophosphorylase	53 kDa	17	13
19.7466	ACC1	Acetyl-coenzyme-A carboxylase	253 kDa	14	13
19.6814	TDH3	Glyceraldehyde-3-phosphate dehydrogenase	36 kDa	12	16
19.979	FAS1	Fatty acid synthase beta subunit	228 kDa	12	8
19.3955	MES1	Cytoplasmic methionyl tRNA synthetase	85 kDa	12	8
19.1435	TEF1	Translation elongation factor EF-1 alpha	50 kDa	11	11
19.1028	AMS1	Alpha-mannosidase	132 kDa	11	13
19.1413	ICL1	Isocitrate lyase	61 kDa	10	9
19.123	MLS1	Malate synthase	63 kDa	10	9
19.7655	RPO21	RNA polymerase II	192 kDa	10	6
19.1652	POX1-3	Acyl-CoA oxidase	79 kDa	10	3
19.1672		Alpha subunit of COPI vesicle coatomer complex	138 kDa	10	5
19.4152	CEF3	Translation elongation factor 3	117 kDa	9	8
19.2138	ILS1	Isoleucyl-tRNA synthetase	125 kDa	8	6
19.4975	HYR1	hyphally regulated cell wall protein	94 kDa	8	6
19.234	CD48	Microsomal ATPase	91 kDa	8	7
19.498	HSP70 (SSA1)	Hsp70 chaperone	70 kDa	8
19.2335		Aspartyl aminopeptidase	55 kDa	8	5
19.780	DUR1,2	Urea amidolyase	200 kDa	8	2
19.6312	RPS3	Ribosomal protein S3	27 kDa	7	8
19.3334	RPS21	Protein component of the small (40S) subunit	27 kDa	7	6
19.789	PYC2	Pyruate carboxylase fragment	108 kDa	7	6
19.2877	PDC11	Pyruvate decarboxylase	62 kDa	7	9
19.3171	ACH1	Acetyl-coA hydrolase	58 kDa	7	5
19.236	URA2	Bifunctional carbamoylphosphate synthetase-aspartate transcarbamylase	245 kDa	6	8
19.7057	GUS1	Glutamine-tRNA ligase	83 kDa	6	3
19.7062	RPA135	RNA polymerase I subunit A135	131 kDa	6	3
19.5007	ACT1	Actin	40 kDa	6	2
19.1839	RPA190	RNA polymerase I subunit A190	186 kDa	6	5
19.6637		Glycosyl hydrolase	39 kDa	6	3
19.7111.1	SOD3	Cytosolic manganese-containing superoxide dismutase	23 kDa	5	5
19.1295	VAS1	Valyl-tRNA synthetase	128 kDa	5	6
19.5281		Essential RNA-binding G protein	134 kDa	5	6
19.3349		RNA polymerase II subunit B150	140 kDa	5
19.2364	MIS11	C1-tetrahydrofolate synthase	102 kDa	5	8
19.7217	RPL4B	Ribosomal protein L4B	39 kDa	5	8
19.3967	PFK1	Phosphofructokinase alpha subunit	109 kDa	5	4
19.4635	NIP1	Translation initiation factor	100 kDa	5	5
19.6702	DED81	tRNA-Asn synthetase	62 kDa	5	5
19.4336	RPS5	Ribosomal protein S5	25 kDa	5	3
19.492	ADE17	5-Aminoimidazole-4-carboxamide ribotide transformylase	65 kDa	4	8
19.2311	RPL82	Ribosomal protein L8	28 kDa	4	7
19.9738	GDH2	Mitochondrial NAD-dependent glutamate dehydrogenase	120 kDa	4	10
19.1099	CHC1	Clathrin heavy chain	190 kDa	4	3
19.4899	GCA1	Extracellular/plasma membrane-associated glucoamylase	106 kDa	4	7
19.1635	RPL12	Ribosomal protein L12	18 kDa	4	6
19.4716	GDH3	NADP-glutamate dehydrogenase	50 kDa	4	4
19.1153	GAD1	Glutamate decarboxylase	64 kDa	4	8
19.1217	ARO1	Pentafunctional arom enzyme	170 kDa	4	3
19.18	IMH3	Inosine-5'-monophosphate dehydrogenase fragment	36 kDa	4	4
19.9151		RNA binding protein	193 kDa	4	4
19.5685	THS1	Threonyl-tRNA synthetase	82 kDa	4	2
19.1680	TFP1	Vacuolar ATPase V1 complex subunit A	63 kDa	4	3
19.646	GLN1	Glutamate synthetase	42 kDa	4
19.6540	PFK2	Phosphofructokinase beta subunit	104 kDa	4	7
19.3812	SSZ1	HSP70 chaperone	59 kDa	4	3
19.6873	RPS8A	Ribosomal protein S8	23 kDa	4	2
19.2407	DPS1-1	tRNA-Asp synthetase	65 kDa	4	3
19.717	HSP60	Heat shock protein 60	60 kDa	4	5
19.6594	PLB3	GPI-anchored cell surface phospholipase B	70 kDa	4	4
19.1591	ERG10	Acetyl-CoA acetyltransferase	42 kDa	4	3
19.395	ENO1	Enolase	47 kDa	4	3
19.3111	PRA1	Cell surface protein that sequesters zinc from host tissue	33 kDa	4
19.575	SHM2	Cytoplasmic serine hydroxymethyltransferase	52 kDa	3	3
19.2062	SOD4	Cu-containing superoxide dismutase	24 kDa	3	3
19.1372	SSB1	HSP70 family heat shock protein	66 kDa	3	11
19.7477	YRB1	RAN-like GTP binding protein	24 kDa	3	2
19.2935	RPL10	Ribosomal protein L10	25 kDa	3	2
19.1187	CIT1	Citrate synthase	44 kDa	3	5
19.754	YNB5	Uncharacterized	44 kDa	3	3
19.5949	FAS2	Fatty acid synthase alpha subunit, C terminal fragment	100 kDa	3	3
19.3003.1	RPL6	Ribosomal protein S6	23 kDa	3	3
19.136	ATC1	Cell wall acid trehalase	120 kDa	3	7
19.3034	RLI1	RNAse L inhibitor-type ATP binding cassette protein	70 kDa	3
19.493	RPL15A	Ribosomal protein L15	24 kDa	3	3
19.5302	PGA31	GPI anchored cell wall protein	30 kDa	3	3
19.6634	VMA2	Vacuolar H(+)-ATPase	57 kDa	3	2
19.8832		RNA polymerase II subunit B44	35 kDa	3
19.1833		snoRNP-associated pseudouridylate synthase	54 kDa	3
19.3129	RVB1	Chromatin remodelling complex protein	50 kDa	3	2
19.7586	CHT3	Chitinase	60 kDa	3
19.6099	CCT8	Chaperonin-containing T-complex subunit	58 kDa	3
19.3002	RPS1	Ribosomal protein 10 of the 40S subunit	29 kDa	2	3
19.7328		Protein with a Staphylococcal nuclease domain	100 kDa	2	7
19.5949	FAS2	Fatty acid synthase alpha subunit, N terminal fragment	88 kDa	2
19.2651	CAM1-1	Translation elongation factor	48 kDa	2	4
19.1601	RPL3	Rbosomal protein L3	44 kDa	2	2
19.1375	HSP104	Heat-shock protein	100 kDa	2	8
19.1404	KRS1	tRNA-Lys synthetase	68 kDa	2	4
19.1048	FRS2	tRNA-Phe synthetase	56 kDa	2	4
19.6287	AAT21	Aspartate aminotransferase	46 kDa	2	2
19.4931		tRNA-Cys synthetase	90 kDa	2	3
19.5776	TOM1	E3 ubiquitin ligase fragment	186 kDa	2
19.7018	RPS18	Ribosomal protein	16 kDa	2	2
19.6375	RPS20	Ribosomal protein S20	13 kDa	2	2
19.771	LPG20	Aldo-keto reductase family protein	40 kDa	2
19.7569	SIK1	U3 snoRNP protein	58 kDa	2
19.619	SRB1	GDP-mannose pyrophosphorylase	40 kDa	2	2
19.6701		Amino acid-tRNA ligase	77 kDa	2	3
19.9230	DBP5	Uncharacterized	60 kDa	2	4
19.1700	RPS7A	Ribosomal protein S7	21 kDa	2	3
19.1743	ACS1	Acetyl CoA synthetase	75 kDa	2	2
19.3467	SEC27	Uncharacterized	106 kDa	2
19.8790	NOP5	RNA processing protein	57 kDa	2	4
19.5466	PRS24	Ribosomal protein S24	16 kDa	2	2
19.5741	ALS1	Cell-surface adhesin	133 kDa	2	3
19.2232	RPL11	Ribosomal protein L11	19 kDa	2
19.9565	BCY1	Protein kinase A regulatory subunit	50 kDa	2	3
19.6539	RVB2	Trancription modulator	55 kDa	2	2
19.5982	RPL18	Ribosomal protein L18 fragment	17 kDa	2	2
19.1949	VPS1	Dynamin-family GTPase-related protein	77 kDa	2	2
19.6877	PNG2	Peptide:N-glycanase	112 kDa	2	3
19.6541	RPL5	Ribosomal protein L5	35 kDa	2
19.6472	CYP1	Peptidyl-prolyl cis-trans isomerase	18 kDa	2
19.1361	CAT1	Catalase	55 kDa	2
19.6265	RPS22A	Ribosomal protein S22	15 kDa	2	2
19.2422	ARC1	G4 nucleic acid binding protein	41 kDa	2	2
19.6637		Glycosyl hydrolase	34 kDa	2	3
19.548	CDC10	Septin	41 kDa	2	2
19.3838	EFB1	Translation elongation factor EF-1 beta	26 kDa	2	2
19.1198	LYS22	Homocitrate synthase	46 kDa	2
19.5689		Epsilon-COP subunit of the coatomer	36 kDa	2
19.4032	RPN5	COP9 signalosome subunit 7	47 kDa	2
19.4051	HTS1	tRNA-His synthetase	56 kDa	2	2
19.3651	PGK1	Phosphoglycerate kinase	45 kDa	2
19.5328	GCN1	Protein kinase regulator	177 kDa	2
19.1816	ALS3	Cell wall adhesin	95 kDa	2
19.3149	LSP1	Eisosome component with a predicted role in endocytosis	36 kDa	2
19.5341	RPS4	Protein component of the small (40S) subunit	29 kDa		2
19.6257	GLT1	Glutamate synthase	234 kDa		4
19.4632	RPL20B	Ribosomal protein L20	20 kDa		4
19.7064	GLN4	tRNA-Gln synthetase	91 kDa		2
19.1336	PUP3	20S proteasome beta 3 subunit	23 kDa		2
190236	RPL9	Ribosomal protein L9	22 kDa		4
19.1288	FOX2	3-hydroxyacyl-CoA epimerase	99 kDa		4
19.6037	ASM3	Acid sphingomyelin phosphodiesterase	82 kDa		2
19.3829	PHR1	Cell surface glycosidase	60 kDa		2
19.6327	HET1	Sphingolipid transfer protein	22 kDa		5
19.2709	ZUO1	Ribosome-associated chaperone	48 kDa		3
19.1148	ADH1	Alcohol dehydrogenase	46 kDa		2
19.7514	PCK1	Phosphoenolpyruvate carboxykinase	61 kDa		2
19.256	CDC60	tRNA-leu synthetase fragment	107 kDa		2
19.441	RPT1	26S proteasome regulatory subunit 7	50 kDa		2
19.2573	FRS1	tRNA-Phe synthetase	67 kDa		2
19.528	SEC26	Secretory vesicles coatomer complex protein	107 kDa		3
19.6584	PRT1	Translation initiation factor eIF3	84 kDa		2
19.6253	RPS23A	Ribosomal protein S23	16 kDa		2
19.5793	PR26	Proteasomal 26S regulatory subunit	46 kDa		3
19.6217	PGA63	COPII vesicle coat component	136 kDa		3
19.3861	SIS1	Type II HSP40 co-chaperone	37 kDa		2
19.4732	SEC24	COPII vesicle coat component	102 kDa		3
19.107	STI1	Protein that interacts with Cdc37 and Crk1 in two-hybrid	66 kDa		2
