## Supplementary material for "*Candida albicans* stimulates the formation of a multi-receptor complex that mediates epithelial cell invasion during oropharyngeal infection": Table S3

### Sheet: Sheet3
Oligo Name	Sequence
HYR1 sgRNA-1 /F	cacgtgaatggactaataatGTTTTAGAGCTAGAAATAGCAAGTTAAA
HYR1 SNR52-1 /R	attattagtccattcacgtgCAAATTAAAAATAGTTTACGCAAGTC
HYR1 sgRNA-2 /F	ggaaaccttgaattccaccaGTTTTAGAGCTAGAAATAGCAAGTTAAA
HYR1 SNR52-2 /R	tggtggaattcaaggtttccCAAATTAAAAATAGTTTACGCAAGTC
HYR1 del rHIS1r SapI /F	tcattcttctattatcaactacaatttcaagggtaataacaacatgaaagtggtatcaaactttatattcacaattttgcCTCGAGGTCGACGGTATCG
HYR1 del rHIS1r Kpn1 /R	caataattgaaaccgaaaaacaaataacaagtcgacgaaaacaaactataagataaacatgacaatagaggttcaactcaCCAATACGCAAACCGCC
HYR1 check up /F	gattggtccataaccatttgtcttggc
HYR1 check int /R	caccattattagtgaatgaagatccaccaatgtc
ALS3-2 sgRNA /F	GTTAGGATCGAATGGTAAGGGTTTTAGAGCTAGAAATAGCAAGTTAAA
ALS3-2 SNR52/R	CCTTACCATTCGATCCTAACCAAATTAAAAATAGTTTACGCAAGTC
ALS3 sgRNA-1 /F	agatggtactagtgcaagtcGTTTTAGAGCTAGAAATAGCAAGTTAAA
ALS3 SNR52-1 /R	gacttgcactagtaccatctCAAATTAAAAATAGTTTACGCAAGTC
ALS3 del rNATrBamHI/F	CCTCCCTTGAATTGAGGTCTGATAGTTTTTAATTTCATTTTATTATAATTGTATAAACAACTACCAACTGCTAATATTAGGCTTTAATGCGGTAGTTTATCACAG
ALS3 del rNATrXMAI/R	AATTTTTTTTTTGGAGCCAAAAAAACAAAAAACAAACAAATAACAAAAATCTAAAAAGGCGACTATGATGGTATCATCCTGTGTGGTCGCCATGATCG
ALS3 chk up /F	gctattggcaacaacatcttccgc
ALS3 chk int /R	gatggagtcaaagtattgctcacagtacatg
HYR1-MDR1 /F	cttttttttattccttaacaatcatattataattttatattgccccaatagcaatacatatacttacatagaacttcatagttctatagaactacaacggtatctcaggtg
HYR1-pNAT /R	CGACGTCGGGCCCAATTCGCCCTATAGTGAGTCGTATTACAATTCACTGGCCGTCGTTTTACAACGTCGTGACTGGGAAAcacaaggttataactatatttagggactgttgaac
MDR1 sgRNA-5 /F	tgtggtacccaattcaacgaGTTTTAGAGCTAGAAATAGCAAGTTAAA
MDR1 SNR52-5/R	tcgttgaattgggtaccacaCAAATTAAAAATAGTTTACGCAAGTC
NAT1 sgRNA-5 /F	GTCACGACGTTGTAAAACGAGTTTTAGAGCTAGAAATAGCAAGTTAAA
NAT1 SNR52-5 /R	TCGTTTTACAACGTCGTGACCAAATTAAAAATAGTTTACGCAAGTC
C.d His1 int check 60 /R	ACGTTGGTGGTTCAGTTGAGGC
NAT1 CRIME/R	CACCATGACCTCTATGTTCTGG
NAT1 CRIME/F	CAGACGCGTTGAATTGTCC
HIS1 CrIME/F	gcgcaagaagcctcaact
His1 CrIME/R	gagctacagggcttgacc
NAT1 chk /R	GGACATGGCATAGACATATACAAAGC
MDR1 check int /R	ctaggaccacaaacagcacc
MDR1 good chk up /F	gtgttgtaaccacagttcttacaaccttcaag
